# CREsted: modeling genomic and synthetic cell type-specific enhancers across tissues and species

**DOI:** 10.1101/2025.04.02.646812

**Authors:** Niklas Kempynck, Seppe De Winter, Casper H. Blaauw, Vasileios Konstantakos, Sam Dieltiens, Eren Can Ekşi, Valérie Bercier, Ibrahim I. Taskiran, Gert Hulselmans, Katina Spanier, Valerie Christiaens, Ludo Van Den Bosch, Lukas Mahieu, Stein Aerts

**Author notes:** lllumina Artificial Intelligence Laboratory, Illumina Inc.; Foster City, California, 94404, USA. These authors contributed equally to this work (Niklas Kempynck, Seppe De Winter).

## Abstract

Sequence-based deep learning models have become the state of the art for the analysis of the genomic regulatory code. Particularly for transcriptional enhancers, deep learning models excel at deciphering sequence features and grammar that underlie their spatiotemporal activity. To enable end-to-end enhancer modeling and design, we developed a software and modeling package, called CREsted. It combines preprocessing starting from single-cell ATAC-seq data; modeling with a choice of several architectures for training classification and regression models on either *topics* or pseudobulk peak heights; sequence design using multiple strategies; and downstream analysis through a collection of tools to locate transcription factor (TF) binding sites, infer the effect of a TF (activating or repressing) on enhancer accessibility, decipher enhancer grammar, and score gene loci. We demonstrate CREsted using a mouse cortex model that we validate using the BICCN collection of *in vivo* validated mouse brain enhancers. Classical enhancers in immune cells, including the *IFNB1* enhanceosome are revisited using a PBMC model, and we assess the accuracy of TF binding site predictions with ChIP-seq. Additionally, we use CREsted to compare mesenchymal-like cancer cell states between tumor types; and we investigate different fine-tuning strategies of Borzoi within CREsted, comparing their performance and explainability with CREsted models trained from scratch. Finally, we train a CREsted model on a scATAC-seq atlas of zebrafish development and use this to design and *in vivo* validate cell type-specific synthetic enhancers in three tissues. For varying datasets, we demonstrate that CREsted facilitates efficient training and analyses, enabling scrutinization of the enhancer logic and design of synthetic enhancers across tissues and species. CREsted is available at https://crested.readthedocs.io.
