## Supplementary Table 1 for "CREsted: modeling genomic and synthetic cell type-specific enhancers across tissues and species"

### Sheet: Blad1
Name	Target	Enhancer sequence
E2	Cardiac muscle	ATATACCCTCTAGAGTCGAAtagggatcgaacatccaaggttctatttctaatacttatatattactgacaaaactcagttacttattaccagattaacccttcccactcaacttctgttgaatctgccagatgataggcatgtctattgtgaaagaaattatccacatacccgggtaatatagcaatgtctttgttgtgcccttggcagagataaagtccgacgcctggtatctgcggctgaatgtatgataagtggtaagtactgcctaagtgttggggagttctaaaaatagatacatcaagtgctacggtatgcgtgaaggttaggagatgtactcctgatgcattcacatataaatactagcaactaaataatgttggttccacgaacgggcac…
F2	Cardiac muscle	ATATACCCTCTAGAGTCGAAaaatcaagtatttggcctctccaatgttgtcctggccgagtttgtaagtttaatacgggtctaatagtggtcgtattccaaggcttaagactatcgtatgcttgtgtaacgaaatgtatccccgccttatcaccataagaaactctgagcgagctgcactagatgcgtcgacgtgtcacccgtttagataagtggtacatggccttgagtgccattgtgaaactatttccgagtaggctggagcacttgatcttgaataagcctgcgtccagagaattcttctatatcagtggcagtcacatatcaggtgacgtgacggcaacgatattatgccactctttctgccggagtttctctctgattcacaccgccggctctt…
G2	Cardiac muscle	ATATACCCTCTAGAGTCGAAgacatggcatgtaaagaaacttaaaacatatcgaaaacggagtttaattccgtaacatggtgatattgaaatgctagcaatcagtataaaatcgatgttaaggcggaataatcacctggtcgctaaacctctagactatttccatatttactacagctcacaaattctgtcaacgcgcgctctccgcctggtggattcatatagaccggatgataagtggcactcggacacttaagaatgtcttgtcagctcctgatatagtgtagcgactcagtgataacattcctcgctccaagggcgcgcgcagtcgcgactaagggttctataatggaaaccctatctgtcattggtttatcgattactataatgactggtacag…
A3	cardiac.5/somatic1	ATATACCCTCTAGAGTCGAAaaagccagatcagcagaaggtgtaacctcaaaaaatctgggcaggtcgtatggcacctccctgtggaaagttactgatatcatgttttataatctttaacttagttacaactttatactttctgccgttctgttaaaatgacccttccattctttcgaacaagtattgttagatctgtaatgcacaagttctgggccctcataagggtactaagtagatgacgtaaaacttaattcttatccagcgatactcaggataatgctgtccagttatagttgtgctagattggactaaaccaggctctgcctactattttgagcagctacaagtgttatcagttcaaattaccgcctatttatagcatgcagcagcatactta…
B3	cardiac.5/somatic1	ATATACCCTCTAGAGTCGAAtccttaaactcttattaacagaattgaagtgttcttcgatttcatcaagtataccttatttaaaaatgattggtaagtgacatatgttctagacgcatacccattgtgatttcgagcctgtttgcagatcttaagtacaaactacgtatgaaaaaagttacgcggccccagcaatgatcttgatctctctaatacaagtaagggcggttcccgccatgcagttgctcggataggcgggttgaaaggcccagggtggaatctgggagtctaaatatagcacacgtgtgacgcatacctccaagcactataagtggcacaggcgtgtgtgaacctattgcttatctaattctcaaagctacaatagacttatactcgcaag…
H2	cardiac.5/somatic1	ATATACCCTCTAGAGTCGAActtttcagtgggcgggcccacatatcgtagacaaattaacgtatatttcaaaggcagattaccgcaaatcgtgaacaacggttattctcaggatttcgccgaccacaagagtggtagcgttggtttctatcccgtctgattccctataccgcattcccaggaatctgaagtgactagagtgccgagtgcataggaaatacttagcatgtccccaaagaacatagatagccccgctatttatagcagttaaggcagcttggaatgtagtttatctttagctcaggcttgttatataaccaatatatctacattatacctgttcagtataaggagttaatgatatgagtatgtgaatgatcagtcggatcctagttatgta…
D1	cardiac1/somatic.5	ATATACCCTCTAGAGTCGAAgtgatgctatggggtaattatctaatttcattatgatacttgctgctactagtggtatcaggttcgcacatacttatgcctaaacaggagggtggaggtgtataaagccttgtgccgatctcttttgttcaatttcatacttatacaggccatcctaagaacaatgtatgaggggttcaaggactacattctacaggtcatatcagtcattcctggccgctagatgtcactaaatttagcaccctcagcattcctctcttagacagctgggcatctcatatttccctgctaaagagcagtctttggcaaatggtaatacatataaataactgaatttatattaagaatattgactctgattaacgttattaagcaacgt…
E1	cardiac1/somatic.5	ATATACCCTCTAGAGTCGAAaaactttcgaggatgtccaaattcgtatgagagtggtagctaggcaaaaatgggaggtaattactatttttggaatagcaagacgagatattattaaacccatctggaagagtggttaattatttatatccactacagtcactatctgtgcgtcgcccaccgagcgtcgggttactggtgccatatttggacagctgcgctatcagcgtgagaggggggaggtttcccacactgtttgctgtggccttggttgcccggggatgtttgtggtgtcacataggtgtgtgctgccatctgcactcccatcggatctgacatgtacgcatttgtggcatgaataccataagtttaagctatttacttagaatagtatattgtc…
F1	cardiac1/somatic.5	ATATACCCTCTAGAGTCGAAatttcaccttaaacgttatcactaaatgggagctccaataattctgacaatatttggaaacttaacttttgcttagtggtctggaataagaggggtttacgcaagtctttcactgagggttctgccatatgtattctattctccacactaaacacgtgtttctctcattgacatacagtacggaagcgtaatgacgtagaatggctcaaggctagaagagccacctaagaggtaatacgaccttaggtctaaagcacatggctcacacttgtcgacagctgtcatcgtcctaacagagccatgctattttaagtgactaaagccggcgtcctcatcggccagcttacagttatcattgtcctgtacttattgttgaggt…
A2	cardiac1/somatic1	ATATACCCTCTAGAGTCGAAcctatgtacgtagacacatatgatgatcctctttttgtttgaaagtgccatggtattattatctaaattccccaacagcccacttaactcgaaaaaagacaaggtcaaggtcatcagatctattttggtacttagggcaccacttctgttacagagacgtactggcattctgcagtgtaactcgaagggtataggaatgttgagtatgagtgggtccaaaaggtcaaactctgtgaagagttcttaaataccaatactaatcttagcactattaaaagtcctgagtccattgcacaaagatcctataaaccaatcatggcgttgcacctaggaacgtagtagtccaatcaacgtattcaacgtagaaagataaggaaag…
G1	cardiac1/somatic1	ATATACCCTCTAGAGTCGAAattgtggtttgccgccacttcgtagatagtagttcctaattgcgcttcgaattctttttaaagcccggttgctcaagaatcctttatacaccacgtgcggtttcctatctgggacaacaatctcctttaggagtgcgttcaatcacttggagagctatacatagcacactatttctggctgttacagataggaattcgatctcttgttccagaaatagaaagaccgccataaattcctgtgtcactacagaagaaacttagctttttgacaatttggaaatcctttgtagtaattgatcggaggagcttatgactgaagaggtttttccaagcagaatgtacccacgaggggcttattggaattctgggcggagcttag…
H1	cardiac1/somatic1	ATATACCCTCTAGAGTCGAAatccctccattacttacactatgggtcaactactccatggccactgttctaccgtctctatcaacttccggttacccccacatccaacattccatttggtcactaagcattcatgggggagaagggactgtcctaggcatccacttgagccaaagttgcatacttagcattgcaggaatagacctttgcggcacacgagactgcataccctgcacatactaagccacccaagatactatttatagcgcagtccagaggcgctgatatgctactacaaaaaaaccctgactttccgtcaacatggctggcatcttacatatgaaatcaatttattaagtataaggtggaagtaccaagatatctgggaatctaaccagct…
A1	Endothelium	ATATACCCTCTAGAGTCGAAcggaagcgtgagagtacacccgtagggcaatatttaactatcctccactgagatctttagaaatcgtgatatactctgcagacacgaggcacctgtgcagctcgtccgccgcccctatttcgaactgaacccataacttttctcaacccccattgttccaacagagtgcacgtcaacgcttttcctgttaggcccgtaactccattgttcagcaccttaacttcccaacaggatgttattgtagcccagccatttccttgatatcctatcacgtgacaccaacacttccaaacccctggtgtatgtaacctctgtacaagtggccgggttttccatgtcgtcaaactggagatccggaaaccgtaagcctaaaatatta…
B1	Endothelium	ATATACCCTCTAGAGTCGAActtaacttctccaattcaatttctgattactttgcagtgctaagatactagacaatcattcataatggacgtaagattgtaatgtgccaaatcttctcatcgatacctcagtaatttcgtgagattatatacctatgctcatcagtacaagaagtagtttagttcatgcagtaatcaaggaaatgtgagttcagatggcgtggcctgccggcgggggggcctccgtcggtagacactggagagaggaaatcctggatacaggaaacagccggcgagaacaatgcgtattcaggatgtattgttacatcaccgagggcatggggtcagctattcggagttttttgctttataaaatctatacatacataaaattccctta…
C1	Endothelium	ATATACCCTCTAGAGTCGAAacggggttaatgatgggaagtgcattaattatacgttcattgtggctggcattattgggatggaactttagaaatacaagagtacttttcgttacttcacatagcgtttgttatgtctaagttaacatcctcaatatgggcagctacggtttcgtttcgacgactcaatatcttatctttggtcccgcgtccggaccggtgcttttccattcaacctaaaaataaacaacacaggaaagccggttctcataccccatgatacaatggcaggaagaaggatgcaattgtgtgactggatctaggcaaacccaccttccttaaaacaaggaacttaaaacttcccaacatcctttcaaaaacgttcgcataaacgtttgac…
B2	Somatic muscle	ATATACCCTCTAGAGTCGAAatcataatcaagcacgttacactaatttggctccatgtcttaaaatacatcgagcattaaagttttctttgaattcgaaggatctttctttcggttacagtccttacctaaatgtatctaaagtttagaactagtttcagctttaaaagatccctctgttagtgttacatgttatgacagctgtcactgactgtcacccaataagagaatggccaataggcgacggtaatgagttagtttctccgactcttagaggagctattttcgctgtgtagtagcgcgtgcaggaatgtacagtaaagaattcatcaccacatggctcagctgtttctaagtttagtacatgacttttgcacattgctggaatgctctacgttag…
C2	Somatic muscle	ATATACCCTCTAGAGTCGAAggactacccctgagagttttacgccaatatgtatgcatagtaaaagtcgtctatatatttctgaacctcatttttattatagtagaactacctgtatcctccacaggggcccgtaggcgctaacttcaaacatttccacgcatcagcttggtgtcggatacaacaggtggtagagtcgtaaatagccttacttgtgaggtcagacgctgctcgacaggaataactcactaacaggtcaaatgcttcaaagagcgtatgtccctgatgggatgtaagattcgatccgggaaggctaggtaaaaatctaaacatgatgttgacctccaaaaccgttggataactagagtacagtagtttgcagacgtattacgtacgggta…
D2	Somatic muscle	ATATACCCTCTAGAGTCGAAtaaagtttaacctaatataaatctgtatattgattgacgttaattcgagatctagttaatataaattttaccttggattgtgtccaagtccttactagtctttcctgtatgacacacggcgaaacaagctctcaaccgttcactgtcatgcgccggtagctaaggagctacgttattctcacctgttcctttgatgggagttctacttgtccgtatcaattacgcgtatcgggttacaactatttcaaaccctctgacctttgagggacataccgtaggttaaatatactggtcactatttccgtaggcatgacctttcctctgacctcaaacatgagggcacaaactttcctgaattttacctcgctaggcgatacga…
