## Supplementary Table 2 for "CREsted: modeling genomic and synthetic cell type-specific enhancers across tissues and species"

### Sheet: Blad1
RESOURCE TYPE	RESOURCE NAME	SOURCE	IDENTIFIER	NEW/REUSE	ADDITIONAL INFORMATION
Software/code	CREsted v. 1.3.0	https://pypi.org/project/crested/	RRID:SCR_026617	NEW
Software/code	pybigtools v. 0.2.0	https://pypi.org/project/pybigtools/	RRID:SCR_026627	REUSE
Software/code	ChromBPNet v.1.0	https://github.com/kundajelab/chrombpnet	RRID:SCR_024806	REUSE
Software/code	anndata v.0.11.3	https://pypi.org/project/anndata/	RRID:SCR_018209	REUSE
Software/code	Enformer	https://github.com/google-deepmind/deepmind-research/tree/master/enformer	RRID:SCR_024805	REUSE
Software/code	Borzoi	https://github.com/calico/borzoi	RRID:SCR_026619	REUSE
Software/code	Keras v.3.0	https://keras.io/	RRID:SCR_026159	REUSE
Software/code	TensorFlow v.2.19.0	https://www.tensorflow.org/	RRID:SCR_016345	REUSE
Software/code	PyTorch v.2.6.0	https://pytorch.org/	RRID:SCR_018536	REUSE
Software/code	tfmodisco-lite v.2.2.1	https://pypi.org/project/modisco-lite/	RRID:SCR_024811	REUSE
Software/code	tangermeme v.0.4.0	https://pypi.org/project/tangermeme/	RRID:SCR_026620	REUSE
Dataset	Mouse cortex dataset Zemke et al.	https://www.ncbi.nlm.nih.gov/geo/query/acc.cgi?acc=GSE229169	GSE229169	REUSE
Software/code	gReLU v. 1.0.3	https://pypi.org/project/gReLU/	RRID:SCR_026621	REUSE
Dataset	human PBMC dataset De Rop et al.	https://www.ncbi.nlm.nih.gov/geo/query/acc.cgi?acc=GSE194028	GSE194028	REUSE
Dataset	Zebrafish development dataset Sun et al.	https://www.ncbi.nlm.nih.gov/geo/query/acc.cgi?acc=GSE243256	GSE243256	REUSE
Software/code	SnapATAC2 v. 2.6.4	https://pypi.org/project/snapatac2/	RRID:SCR_026622	REUSE
Dataset	Dataset of 100 enhancers tested in zebrafish Sun et al.	https://doi.org/10.1038/s41556-024-01449-0		REUSE	Supplementary table 6
Dataset	Mouse brain pseudobulk BigWig Zu et al.	http://catlas.org/renlab_downloads/wholemousebrain/bigwig_macs2/	GSE246791	REUSE
Dataset	PAX5 ChIP-seq B cells - peaks	https://www.encodeproject.org/files/ENCFF827VVQ/	ENCFF827VVQ	REUSE
Dataset	PAX5 ChIP-seq B cells - BigWig track	https://www.encodeproject.org/files/ENCFF914QGY/	ENCFF914QGY	REUSE
Dataset	EBF1 ChIP-seq B cells - peaks	https://www.encodeproject.org/files/ENCFF895MHN/	ENCFF895MHN	REUSE
Dataset	EBF1 ChIP-seq B cells - BigWig track	https://www.encodeproject.org/files/ENCFF810XRY/	ENCFF810XRY	REUSE
Dataset	POU2F2 ChIP-seq B cells - peaks	https://www.encodeproject.org/files/ENCFF934JFA/	ENCFF934JFA	REUSE
Dataset	POU2F2 ChIP-seq B cells - BigWig	https://www.encodeproject.org/files/ENCFF803HIP/	ENCFF803HIP	REUSE
Dataset	GATA3 ChIP-seq CD4+ T cells - peaks & BigWig	https://chip-atlas.org/view?id=SRX4705120	SRX4705120	REUSE
Dataset	RUNX1 ChIP-seq CD4+ T cells - peaks & BigWig	https://chip-atlas.org/view?id=SRX1492212	SRX1492212	REUSE
Dataset	ETS1 ChIP-seq CD4+ T cells - peaks & BigWig	https://chip-atlas.org/view?id=SRX015825	SRX015825	REUSE
Dataset	CEBPA ChIP-seq CD14+ monocytes - peaks & BigWig	https://chip-atlas.org/view?id=SRX097095	SRX097095	REUSE
Dataset	SPI1 ChIP-seq CD14+ monocytes - peaks & BigWig	https://chip-atlas.org/view?id=SRX4001818	SRX4001818	REUSE
Dataset	PAX5 ChIP-seq direct targets B cells	https://unibind.uio.no/factor/ENCSR000BHD.GM12878_female_B-cells_lymphoblastoid_cell_line.PAX5		REUSE
Dataset	EBF1 ChIP-seq direct targets B cells	https://unibind.uio.no/factor/ENCSR000DZQ.GM12878_female_B-cells_lymphoblastoid_cell_line.EBF1/		REUSE
Dataset	GATA3 ChIP-seq direct targets CD4+ T cells	https://unibind.uio.no/factor/GSE76181.Jurkat_T-cells.GATA3/		REUSE
Dataset	RUNX1 ChIP-seq direct targets CD4+ T cells	https://unibind.uio.no/factor/GSE76181.Jurkat_T-cells.RUNX1/		REUSE
Dataset	ETS1 ChIP-seq direct targets CD4+ T cells	https://unibind.uio.no/factor/EXP000299.Jurkat_E6_1_T-cells.ETS1/		REUSE
Dataset	CEBPA ChIP-seq direct targets CD14+ monocytes	https://unibind.uio.no/factor/EXP000946.U937_adult_acute_monocytic_leukemia.CEBPA/		REUSE
Dataset	SPI1 ChIP-seq direct targets CD14+ monocytes	https://unibind.uio.no/factor/EXP047756.MDMmonocyte_derived_macrophages.SPI1/		REUSE
Experimental model: Cell line	A172 cell line	https://www.lgcstandards.com/GB/en/A-172-Glioblastoma-Human-Homo-sapiens-/p/ATCC-CRL-1620	ATCC: CRL-1620; RRID:CVCL_0131	REUSE
Experimental model: Cell line	M059J cell line	https://www.lgcstandards.com/GB/en/M059J-Malignant-Glioblastoma-Human-Homo-sapiens-/p/ATCC-CRL-2366	ATCC: CRL-1620; RRID:CVCL_0131	REUSE
Experimental model: Cell line	LN229 cell line	https://www.lgcstandards.com/GB/en/LN-229-Glioblastoma-Human-Homo-sapiens-/p/ATCC-CRL-2611	ATTC: CRL-2611; RRID:CVCL_0393	REUSE
Recombinant DNA	Tol2-ISceI-ZSP:EGFP;cryaa:mCherry-ISceI-Tol2	https://www.addgene.org/194518/	RRID:Addgene_194518	REUSE
Experimental model: Organism/strain	Zebrafish AB strain	https://zfin.org/ZDB-GENO-960809-7	RRID:ZFIN_ZDB-GENO-960809-7	REUSE
Dataset	Human genome (hg38)	https://hgdownload.cse.ucsc.edu/goldenPath/hg38/bigZips/		REUSE
Dataset	Mouse genome (mm10)	https://hgdownload.cse.ucsc.edu/goldenPath/mm10/bigZips/		REUSE
Dataset	Zebrafish genome (danRer11)	https://hgdownload.cse.ucsc.edu/goldenPath/danRer11/bigZips/		REUSE
